# The phenotypic landscape of essential human genes

**DOI:** 10.1101/2021.11.28.470116

**Authors:** Luke Funk, Kuan-Chung Su, David Feldman, Avtar Singh, Brittania Moodie, Paul C. Blainey, Iain M. Cheeseman

**Affiliations:** Broad Institute of MIT and Harvard; 415 Main St., Cambridge, MA 02142, USA; Harvard-MIT Health Sciences and Technology, Massachusetts Institute of Technology, Cambridge, MA 02142, USA; Whitehead Institute for Biomedical Research; 455 Main Street, Cambridge, MA 02142; Department of Biology, Massachusetts Institute of Technology, Cambridge, MA 02142; Department of Biological Engineering, Massachusetts Institute of Technology, Cambridge, MA 02142; Koch Institute for Integrative Cancer Research at MIT, Cambridge, MA 02142

## Abstract

Understanding the basis for cellular growth, proliferation, and function requires determining the contributions of essential genes to diverse cellular processes. Here, we combined pooled CRISPR/Cas9-based functional screening of 5,072 fitness-conferring genes in human cells with microscopy-based visualization of DNA, DNA damage, actin, and microtubules. Analysis of >31 million individual cells revealed measurable phenotypes for >90% of genes. Using multi-dimensional clustering based on hundreds of quantitative phenotypic parameters, we identified co-functional genes across diverse cellular activities, revealing novel gene functions and associations. Pooled live-cell screening of ∼450,000 cell division events for 239 genes further identified functional contributions to chromosome segregation. Our work creates a resource for the phenotypic analysis of core cellular processes and defines the functional landscape of essential human genes.

---

For a human cell to grow, proliferate, and function, it must carry out a variety of essential cellular processes, including transcription, mRNA splicing, translation, vesicle trafficking, proteolysis, DNA replication, and cell division. CRISPR/ Cas9-based pooled genetic screens have revolutionized the ability to test the functional requirements for cell growth and proliferation by enabling the potent disruption of thousands of individual genetic elements in single experiments (*1*). However, most current screening approaches, including those based on fluorescence-activated cell sorting (FACS) of cell populations (*2, 3*), produce a single scalar measurement of barcode enrichment or depletion that summarizes the contributions of each perturbation to cellular phenotypes at the population level. In cellular fitness screens using these approaches, it is thus rarely possible to distinguish between essential genes that function in distinct cellular processes. To improve the differentiation of complex phenotypes, recent studies have combined pooled functional genetic screens with additional measurements at limited scales, including single-cell profiling of transcriptional cell states (*4*). Defining the specific contributions of essential genes to core cellular processes requires a quantitative analysis of complex cellular phenotypes, many of which can be directly visualized using microscopy. Leveraging the power of microscopy, recent work utilized targeted fluorophore photoactivation of cells exhibiting specific optical phenotypes to enable visual CRISPR screens (*5*–*7*). However, these approaches similarly produce a single enrichment score for each gene, with one predefined phenotype at a time. The ability to interrogate and systematically compare a large and diverse array of cell biological phenotypes simultaneously across thousands of genomic perturbations represents an important unmet goal for functional studies. Here we use optical pooled screening (*8, 9*) to combine large-scale Cas9-based targeting of essential genes with microscopy and image-based profiling of single-cell resolved cell biological phenotypes at a large scale (Fig. 1A).

**Fig. 1.**

Large-scale image-based pooled CRISPR screen identifies essential genes with roles in genome integrity. **(A)** Experimental workflow for the fixed-cell, image-based pooled CRISPR screen (also see Methods). **(B)** Histogram showing the number of cells analyzed for each gene target with an acquired phenotype image and single sgRNA sequence mapped in situ. **(C)** Example image from the pooled screen showing the phenotype stain channels (DNA, γH2AX, tubulin, and F-actin) together with a matched field-of-view of fluorescent in situ sequencing (Laplacian-of-Gaussian filtered) and cell segmentation. Scale bar, 25 µm. **(D)** Volcano plot for mean nuclear γH2AX intensity across gene targets in the screen. Selected images from the screen show γH2AX staining for example cells to highlight specific targets whose knockout results in increased (green) or decreased (magenta) DNA damage relative to non-targeting control sgRNAs (orange; FDR<0.05). The median robust z-score was measured across cells with the same sgRNA, and aggregated to the gene level by taking the median of sgRNAs targeting the same gene (see Methods). The median robust z-score is plotted on a symmetric log scale (linear between -1 and 1). Raw P-values were computed by comparing gene targets to a bootstrapped null distribution of cells expressing non-targeting sgRNAs (see Methods), with false discovery rate (FDR) estimated using the Benjamini-Hochberg procedure. Scale bar, 10 µm. **(E)** Volcano plot as in (D) for integrated nuclear DAPI intensity, along with example images of DAPI staining for gene knockouts that result in increased or decreased DNA content. Scale bar, 10 µm. **(F)** Scatter plot comparing the relationship between DNA damage and DNA content. A subset of gene knockouts result in particularly increased DNA content due to cell division failure; labeled genes are colored by functional category. Example images show tubulin (green) and DNA (magenta) to highlight polyploid and multinucleate cells. Scale bar, 10 µm. **(G)** Western blot (top) and quantification (bottom) confirming the presence of increased DNA damage based on cellular γH2AX levels for genes identified in the image-based pooled screen and PCNA as a positive control. Each sample represents a distinct cell line with an inducible Cas9 and stably-expressed sgRNA targeting either the indicated gene or a negative control single copy locus. Blue dots indicate independent γH2AX quantifications referenced to GAPDH and relative to the negative control.
