## Supplementary material for "The phenotypic landscape of essential human genes": Data S3

### Sheet: Secondary screen resuts
Data S3. Secondary screen results.
Gene symbol	NCBI gene ID	Day 3 time course total lineages	Day 4 time course total lineages	Day 3 time course total division events	Day 4 time course total division events	Day 3 observed phenotype	Day 4 observed phenotype	Day 3 fraction of cells entering mitosis	Day 4 fraction of cells entering mitosis	Day 3 mean mitotic duration (minutes)	Day 4 mean mitotic duration (minutes)	Day chosen for plotting in Figure 5
AAAS	8086	1496	1699	1526	1823			0.777668	0.82685	77.9348	77.4225	4
ACTR10	55860	744	600	716	609	prolong metaphase	prolong metaphase	0.757993	0.780936	137.32	179.958	4
AGAP5	729092	414	332	408	283			0.741174	0.674191	87.4894	96.3535	4
AGPS	8540	1402	1733	1496	1780			0.824096	0.823671	79.3886	89.4487	4
AKIRIN1	79647	178	221	190	216			0.806127	0.773836	69.5758	64.2474	4
ANAPC1	64682	1219	716	1220	688	prolong metaphase	prolong metaphase	0.781285	0.744963	164.618	236.943	4
ANKRD20A2	441430	907	948	917	986			0.730506	0.754009	80.6244	104.771	4
ANKRD20A3	441425	352	355	322	349			0.771329	0.767103	98.4962	103.598	4
ANKRD36B	57730	1181	1619	1280	1864			0.834596	0.864126	76.3102	83.3048	4
ANLN	54443	377	369	359	392		multipolar spindles	0.75735	0.842382	73.3119	65.157	4
AQP7	364	811	677	762	650		prolong metaphase	0.721185	0.725781	107.842	121.03	4
ARF4	378	745	722	761	640			0.791875	0.648325	81.709	91.9235	4
ARID3C	138715	525	612	562	657			0.83277	0.777123	90.0036	113.096	4
ATP1A1	476	1240	1251	1284	1228			0.824021	0.790256	108.01	126.069	4
ATP5F1A	498	537	510	576	526			0.838528	0.81017	92.6051	89.4846	3
AURKA	6790	812	574	857	607	mono polar spindles	mono polar spindles	0.829915	0.81607	290.241	129.927	3
BRF2	55290	220	137	197	116		servere off axis chromosomes	0.752105	0.596795	115.742	175.227	4
BUB1B	701	989	639	808	480	fast mitotic exit	fast mitotic exit	0.65013	0.577015	41.2184	64.8939	3
C18orf32	497661	1736	2070	1817	2235			0.805015	0.834511	94.8831	89.1057	3
C2orf27B	408029	242	210	201	195		off axis chromosomes	0.666769	0.718855	87.56	110.949	4
CBWD1	55871	945	764	937	700			0.754369	0.713008	93.3331	105.457	4
CBWD2	150472	400	390	402	388			0.788199	0.75937	86.64	106.141	4
CBWD3	445571	729	666	705	638			0.751626	0.756533	87.3892	121.188	4
CBWD5	220869	185	305	170	293			0.765485	0.824154	103.22	99.1378	3
CCDC144A	9720	1752	2143	1880	2321			0.828821	0.822867	80.9101	81.5457	4
CCDC51	79714	1571	2013	1690	2154			0.824808	0.797442	73.7384	78.9728	4
CCDC58	131076	1474	1667	1601	1809			0.835755	0.829704	84.3095	78.8115	3
CCNF	899	718	1243	883	1453			0.853412	0.843658	72.3399	64.3048	4
CD8B	926	305	389	340	336			0.822884	0.698862	92.2447	105.07	4
CDC23	8697	676	493	697	552	prolong metaphase	prolong metaphase	0.796376	0.792504	166.965	228.002	4
CFC1B	653275	255	360	272	378			0.816	0.827174	78.565	80.7095	4
CHMP5	51510	825	839	845	823			0.812333	0.773535	115.749	95.0532	3
CIAO1	9391	750	1052	784	1127			0.813087	0.775585	89.5304	95.4775	4
CLEC3B	7123	854	986	902	1011			0.824133	0.815827	79.4281	89.2857	4
CLP1	10978	1603	1525	1725	1427		servere off axis chromosomes	0.844913	0.731481	82.9374	178.741	4
CMYA5	202333	1786	2051	1915	2189		off axis chromosomes	0.818304	0.820733	83.9651	78.2679	3
CNNM4	26504	501	504	550	536			0.817558	0.801087	96.2679	99.2859	4
CNOT1	23019	898	1328	1032	1478			0.836243	0.841966	84.8269	81.0529	3
CNOT10	25904	667	935	766	1044			0.858361	0.847628	80.8469	76.7281	3
CNOT3	4849	858	653	761	520			0.704229	0.643993	88.7035	104.767	4
COPS8	10920	2214	2666	2288	2710			0.780963	0.764926	101.351	108.101	4
CRACD	57482	236	335	249	361			0.781077	0.798713	78.6975	88.0588	4
CRELD1	78987	4721	5848	5057	6369			0.839117	0.821273	79.9661	72.3881	3
CUL3	8452	1927	2302	1807	2097			0.75408	0.694192	124.026	110.337	3
CXXC1	30827	862	786	845	748			0.777373	0.753914	100.584	101.316	4
DCLRE1B	64858	745	1183	818	1248			0.806101	0.825344	81.5756	74.0357	3
DDX54	79039	338	353	335	335			0.794865	0.782882	71.2118	84.5503	4
DHODH	1723	2086	2646	2160	2886			0.791533	0.808888	80.3817	80.6411	4
DHPS	1725	235	321	232	340			0.840283	0.843576	65.985	78.3991	3
DHX9	1660	1422	1475	1520	1549			0.77725	0.838541	84.5655	135.059	4
DNAJA1	3301	1006	1154	975	1227			0.758493	0.79921	100.948	99.7389	4
DRG2	1819	1880	2325	2050	2560			0.83767	0.860352	71.4938	82.8063	4
DTL	51514	504	293	204	136			0.312431	0.376207	93.6185	94.0015	4
DUX4	100288687	124	152	122	158			0.661111	0.656818	137.573	81.4688	3
ECD	11319	869	642	778	374		servere off axis chromosomes	0.723638	0.480236	121.549	164.248	4
ELL	8178	227	217	226	195	low cell number	low cell number	0.886364	0.886047	65.6883	106.61	4
ELMOD3	84173	866	874	927	969			0.814458	0.834743	80.2356	88.8733	4
ELOA3	162699	400	483	419	530			0.775333	0.829608	84.0502	73.574	3
ELOA3B	728929	114	150	122	169			0.828947	0.887413	117.629	99.6167	3
ELOA3D	100506888	286	378	279	408			0.774125	0.841017	98.4514	109.69	4
ELOC	6921	1019	966	949	705			0.74256	0.570479	82.8705	86.1157	4
ELP2	55250	430	576	434	602			0.801098	0.830463	84.6774	74.0106	3
EPC2	26122	537	577	531	573			0.819229	0.811759	88.7125	93.0231	4
ERCC3	2071	692	783	719	835			0.785153	0.847954	76.5933	73.1065	3
ERH	2079	1328	1047	1459	878		off axis chromosomes	0.81101	0.657341	119.878	161.686	4
FAM219A	203259	606	720	646	730			0.777813	0.79085	72.9925	88.7985	4
FBXW7	55294	1944	2649	2337	3120			0.807798	0.807344	70.5452	70.9278	3
FOXD4L1	200350	296	179	300	150		off axis chromosomes	0.757205	0.676493	95.1205	136.454	4
FOXD4L4	349334	105	94	112	93		interphase micronuclei present	0.787885	0.796364	86.1832	168.502	4
FOXD4L5	653427	508	391	494	389			0.79325	0.744183	83.0736	112.405	4
FOXD4L6	653404	436	342	453	317	off axis chromosomes, micronuclei	off axis chromosomes, micronuclei	0.762658	0.728172	92.3353	122.967	4
GAK	2580	453	474	458	480	off axis chromosomes	off axis chromosomes	0.752544	0.775442	115.576	166.447	4
GPAT2	150763	347	375	351	390			0.801515	0.811804	92.0786	101.345	4
GPR45	11250	519	632	570	724			0.835415	0.858419	75.5555	88.8012	4
GTF2A2	2958	1429	1587	1356	1482			0.760346	0.748338	70.0771	73.6066	3
GTF2B	2959	1280	845	1113	711			0.699343	0.628114	76.0625	87.4186	4
H2AC13	8329	235	251	233	245			0.81954	0.801345	79.0374	90.5416	4
H3C14&H3C15	126961&333932	269	337	272	335			0.70251	0.684448	58.6028	73.1388	3
HAPLN2	60484	979	1022	1061	1029			0.830269	0.785312	69.6287	79.8062	4
HMGA1	3159	142	162	159	142			0.837662	0.746553	70.7647	74.9409	3
HMGB1	3146	1074	761	1026	648			0.72782	0.448877	70.0998	77.9567	4
HNRNPH2	3188	463	676	511	749			0.85744	0.877328	74.8803	68.2898	4
HROB	78995	657	698	703	714			0.814546	0.805102	80.7426	82.498	4
HSPA5	3309	947	473	645	267			0.536219	0.414034	85.996	84.666	4
HSPD1	3329	862	928	912	974			0.794505	0.789599	86.1204	89.539	4
HSPE1	3336	517	423	440	425	off axis chromosomes	off axis chromosomes	0.688633	0.725	87.3676	88.1522	4
ICE1	23379	915	820	901	703			0.732239	0.682212	101.503	135.858	4
IMPA2	3613	391	551	414	617			0.835141	0.826107	81.6285	78.6577	3
INTS6	26512	370	88	262	69		low cell number	0.571	0.55625	109.679	79.5802	3
ISY1-RAB43	100534599	635	484	509	420	n/a few persistent cells		0.494816	0.474188	200.473	91.1792	3
ITIH4	3700	1481	1737	1532	1813			0.810349	0.812695	81.5891	80.8423	4
KANSL1	284058	721	573	591	503	servere alignment defect	servere off axis chromosomes	0.646347	0.703909	139.734	167.933	4
KANSL3	55683	570	523	567	474		prolong metaphase	0.788148	0.735705	105.147	178.497	4
KAT7	11143	828	1043	868	1049			0.808629	0.779646	80.4208	88.5888	4
KAT8	84148	1176	916	1132	786		off axis chromosomes	0.777146	0.659647	111.119	145.202	4
KCMF1	56888	907	1219	921	1400			0.790061	0.829009	80.2421	88.3998	4
KCTD10	83892	1048	1020	1055	1115		multipolar spindles	0.768569	0.760492	76.3768	81.7736	4
KDF1	126695	374	517	411	564			0.836396	0.841071	70.5851	68.326	3
KIAA1211L	343990	345	459	363	482	off axis chromosomes		0.81079	0.826511	101.393	90.4533	3
KIF11	3832	128	93	140	111	monopolar spindles	less	0.795486	0.865942	288.791	101.575	3
KPNB1	3837	1153	513	1007	415			0.687557	0.599482	95.2682	98.094	4
KRT18	3875	630	538	622	553	off axis chromosomes	multinucleate interphase cells	0.72361	0.675008	91.7924	122.968	4
KRTAP9-4	85280	128	153	130	168			0.765109	0.851449	73.0433	72.3717	3
LCE1C	353133	567	591	586	605	off axis chromosomes		0.802406	0.781716	77.9222	78.8649	4
LDB1	8861	559	603	552	612			0.786634	0.8042	80.323	81.4669	4
LENG8	114823	1174	1257	1190	1321		off axis chromosomes	0.804094	0.775604	94.7796	91.1712	3
LIMS1	3987	2241	2164	2255	2121		micronuclei	0.772253	0.757876	97.664	99.7898	4
LIN37	55957	849	1184	960	1372			0.853927	0.846358	81.9791	81.8735	4
LIN52	91750	179	162	182	139	off axis chromosomes	mono polar spindles	0.770959	0.693643	125.251	166.512	4
LIN54	132660	1068	1399	1152	1464			0.824061	0.825977	94.0358	89.6413	3
LRR1	122769	1484	1082	671	412	off axis chromosomes, monopolar spindles	micronuclei	0.362498	0.288998	126.94	139.672	4
LYZL4	131375	440	606	454	663			0.79452	0.826744	87.7958	86.9998	4
MAD2L1	4085	291	196	178	133	fast mitotic exit	fast mitotic exit	0.675024	0.690064	71.2454	72.1728	3
MEPCE	56257	387	307	362	297		off axis chromosomes	0.720635	0.727116	96.4993	111.614	4
MIEN1	84299	1571	1860	1610	2046			0.823081	0.839461	73.1941	75.7873	4
MMS22L	253714	1195	1105	797	822		multipolar spindles	0.572016	0.608478	73.1363	97.1536	4
MRPL41	64975	91	149	99	162			0.85929	0.84073	65.7635	77.8984	3
MTBP	27085	866	759	615	504	multipolar spindles	multipolar spindles	0.600637	0.548611	79.1533	96.6575	4
MYBL2	4605	317	337	331	320	off axis chromosomes, monopolar spindles	off axis chromosomes	0.804209	0.739963	141.049	137.61	3
MYL12B	103910	304	364	315	373	monopolar spindles	monopolar spindles, off axis chromosomes	0.853946	0.809925	85.6314	78.1132	3
MYLK2	85366	2098	2578	2266	2844			0.831598	0.834414	86.5247	80.0826	3
MYO1G	64005	1787	2503	1925	2693			0.817127	0.819233	72.9685	71.3102	3
NAA50	80218	401	446	398	449			0.788111	0.790354	59.7864	100.156	4
NAPA	8775	513	260	532	263			0.765325	0.784202	80.1431	82.3768	4
NBPF11	200030	1228	1253	1257	1327			0.833468	0.793799	78.2033	88.9526	4
NBPF12	149013	700	503	730	483		off axis chromosomes	0.803897	0.696904	81.9549	92.3439	4
NBPF15	284565	888	1028	958	1098			0.794683	0.805001	77.3894	69.0348	4
NKAP	79576	151	148	149	168	monopolar spindles		0.781491	0.849593	112.716	73.9164	3
NKTR	4820	1116	1451	1205	1574			0.800133	0.839448	79.2426	77.4678	4
NOM1	64434	110	172	110	168			0.792717	0.752807	71.3343	70.5808	3
NPIPA3	642778	770	587	819	600	monopolar spindles	monopolar spindles	0.812672	0.781174	94.0686	102.631	4
NPIPB13	613037	1170	1202	1234	1279			0.787689	0.775012	100.601	107.706	4
NPIPB6	728741	240	235	229	232			0.775028	0.792593	96.8793	95.1604	4
NPIPB8	728734	765	588	754	543			0.746543	0.754127	102.347	112.271	4
NUTF2	10204	1149	432	1120	377			0.752243	0.649733	88.151	97.9445	4
NYNRIN	57523	796	907	833	963			0.812779	0.806879	74.4797	87.8567	4
PAX5	5079	782	903	819	984			0.818253	0.808716	78.0752	84.7197	4
PAXBP1	94104	809	773	810	664		off axis chromosomes, monopolar spindles	0.766268	0.676474	99.725	142.303	4
PCBP1	5093	878	994	936	1035			0.797198	0.809922	96.1117	148.785	4
PCF11	51585	1044	681	1027	654	servere off axis chromosomes	servere off axis chromosomes	0.770153	0.73512	105.96	127.606	4
PF4	5196	359	471	370	489			0.832635	0.787812	64.2092	84.3151	4
PHGDH	26227	884	1092	950	1168			0.813596	0.828452	76.9529	80.1728	4
PIGO	84720	164	217	164	228			0.85625	0.821717	77.4572	69.8664	3
PIK3C3	5289	1213	1300	1336	1390			0.813143	0.822527	84.5702	86.6205	4
PIK3R2	5296	391	578	392	576			0.81448	0.772614	83.8462	77.2384	3
PLA2G10	8399	909	672	921	688			0.743909	0.7589	89.8457	100.365	4
PLEKHN1	84069	832	1131	877	1286			0.816687	0.846415	75.8315	70.941	3
PLK4	10733	666	619	653	616	mono polar spindles	mono polar spindles	0.802601	0.795343	96.4023	142.611	4
POLE4	56655	428	526	452	540			0.838621	0.804537	84.1075	83.7818	4
POLR1E	64425	777	845	772	850			0.785596	0.748966	87.1766	101.595	4
POLR2E	5434	787	577	651	375			0.669896	0.52218	72.3826	81.1528	4
POLR2F	5435	344	218	194	142			0.496573	0.510362	77.3332	96.0708	4
POLR2J	5439	1681	922	1191	666			0.569592	0.550716	74.6965	78.7404	4
POMP	51371	678	600	665	473			0.775994	0.576923	84.391	78.4271	3
PPIAL4A	653505	430	160	371	138	off axis chromosomes	micronuclei	0.653834	0.683529	107.512	103.196	3
PPP2R2A	5520	1663	2286	1829	2664			0.834433	0.858761	74.5938	74.5075	4
RBBP8	5932	628	651	469	560			0.65896	0.694627	89.7471	95.6095	4
RBM42	79171	938	792	802	672		off axis chromosomes	0.739719	0.733267	117.41	108.715	3
RBX1	9978	1823	1899	1423	1027			0.649134	0.408498	102.163	113.889	4
RGPD2	729857	1073	803	1068	807			0.764963	0.766928	130.277	150.806	4
RGPD5	84220	1651	1748	1740	1798			0.79053	0.803047	87.6983	101.951	4
RGPD8	727851	415	337	432	337			0.803115	0.761519	93.1393	117.236	4
RNF181	51255	422	478	469	496			0.83829	0.840132	89.2328	88.2648	4
RNF40	9810	1079	1072	1061	1050			0.75332	0.784836	102.867	99.3685	3
RNPC3	55599	377	340	380	301		off axis chromosomes, monopolar spindles	0.803538	0.720486	87.0381	141.753	4
RNPS1	10921	926	527	871	417			0.702279	0.56146	109.112	117.86	4
RPAP2	79871	1805	1859	1784	1383			0.782392	0.629028	71.1191	80.3565	4
RPL17	6139	1005	368	741	287			0.580593	0.624914	108.046	96.9001	3
RPL17-C18orf32	100526842	1057	1028	1063	1094			0.720847	0.636155	106.441	89.5436	3
RPL23A	6147	319	156	265	116			0.634838	0.551282	96.188	118.553	4
RPL29	6159	680	707	698	676		multipolar spindles	0.781662	0.715756	79.6626	87.3987	4
RPL36AL	6166	1996	1327	1873	1107	multipolar spindles	multipolar spindles	0.738162	0.656303	87.5679	92.4802	4
RPL41	6171	1489	923	1483	855	multipolar spindles, off axis chromosomes	micronuclei	0.774296	0.697589	91.2772	91.653	4
RPL7A	6130	638	272	495	198			0.606064	0.503276	77.2026	93.0306	4
RPLP2	6181	583	520	438	382			0.594225	0.568714	91.8919	87.8871	3
RPP25L	138716	236	282	255	286			0.797025	0.835012	94.6369	103.822	4
RPS19	6223	408	309	329	187			0.679029	0.523363	82.4365	92.803	4
RPS4X	6191	506	388	367	216			0.629497	0.426234	77.2914	70.322	3
RPSA	3921	261	166	193	87			0.592973	0.486164	87.0543	97.3342	4
RUVBL1	8607	936	533	791	364	off axis chromosomes		0.67272	0.549749	113.923	117.611	4
RUVBL2	10856	861	457	748	345	off axis chromosomes		0.75595	0.624058	109.757	110.259	4
SGO1	151648	771	552	904	634	off axis chromosomes	off axis chromosomes	0.846766	0.868387	149.249	113.315	3
SHB	6461	2458	3147	2502	3463			0.804881	0.825355	79.8853	81.8561	4
SIN3A	25942	678	734	685	701			0.78051	0.776411	76.3842	75.5531	4
SINHCAF	58516	1227	1526	1237	1644			0.773119	0.823671	90.482	95.3617	4
SIRPA	140885	846	1192	896	1335			0.822496	0.849366	78.4067	75.1935	3
SKA1	220134	948	566	1006	602	metaphase arrest	metaphase arrest	0.789191	0.808875	223.829	207.048	3
SKP2	6502	977	675	640	547			0.568833	0.649235	93.7638	87.7246	3
SLC25A51	92014	1940	1941	2025	1819			0.800167	0.761153	80.3804	93.961	4
SLC35C1	55343	1994	2256	2091	2309			0.813062	0.802565	83.9208	85.1283	4
SLMAP	7871	967	1070	985	1099			0.820727	0.806964	80.2109	82.7724	4
SMCR8	140775	1707	2053	1915	2263			0.800793	0.803607	79.9483	84.1246	4
SNX15	29907	1994	2722	2196	2842			0.866116	0.819241	75.9568	76.6189	4
SOX9	6662	132	181	141	196			0.851948	0.849094	72.9897	67.6339	4
SPATA31A3	727830	537	559	547	557	monopolar spindles	monopolar spindles	0.773368	0.745921	85.8508	107.828	4
SPATA31A7	26165	627	694	663	683			0.827446	0.767555	82.5035	102.436	4
SPC25	57405	1009	330	1101	324	servere off axis chromosomes	servere off axis chromosomes	0.825908	0.779971	294.109	248.863	3
SPEN	23013	711	882	679	968			0.756798	0.834673	74.7946	71.7847	3
SRCAP	10847	2054	2319	2115	2328			0.805399	0.778149	84.4153	109.743	4
SUPT5H	6829	1032	698	784	539			0.518769	0.565535	67.2365	77.3109	3
TAF1A	9015	614	855	653	871			0.818807	0.789953	69.2886	79.3815	4
TAF6	6878	605	630	607	572			0.820315	0.720705	62.7704	67.697	3
TBC1D3	729873	1853	1920	1920	1910			0.775834	0.770008	86.5061	96.7447	4
TCERG1	10915	515	757	529	821	monopolar spindles		0.800277	0.808784	91.6773	89.4908	4
TCP1	6950	1074	709	1103	643		mono polar spindles	0.801105	0.696206	117.813	146.726	4
TDP2	51567	858	1195	878	1302			0.797878	0.826411	79.2556	79.6559	4
TFDP1	7027	519	520	494	513			0.775571	0.791394	77.0356	86.7695	4
TGFBRAP1	9392	265	427	293	439			0.826948	0.81039	94.1537	102.416	4
THOC3	84321	147	190	168	201			0.844805	0.835429	80.8291	109.769	4
THOC5	8563	673	714	755	821			0.848095	0.821905	77.5573	95.2677	4
TICRR	90381	728	509	487	365	multipolar spindles, off axis chromosomes	off axis chromosomes	0.530145	0.482314	84.509	86.0578	4
TIMM44	10469	443	574	440	492			0.751954	0.687972	66.1705	66.5702	3
TLCD3B	83723	822	826	865	908			0.805711	0.831625	79.6023	94.0264	4
TLN1	7094	886	831	894	796			0.772614	0.736005	75.6637	86.8296	4
TMEM104	54868	569	699	581	760			0.783678	0.811691	77.9815	76.4531	4
TMEM131	23505	792	912	829	980			0.809209	0.817279	92.7037	93.6067	4
TMUB2	79089	1177	1279	1279	1280			0.817904	0.795298	79.7989	83.5118	4
TRAIP	10293	371	323	308	249			0.669275	0.604459	92.6835	105.892	4
TRIM37	4591	1035	1122	1080	1216			0.80634	0.833941	78.5327	88.8439	4
TRIM43	129868	1331	1220	1346	1238			0.788008	0.744301	100.174	114.981	4
TRIM49C	642612	1458	1190	1457	1079			0.75741	0.688493	112.298	111.241	4
TSEN34	79042	978	1278	970	1375			0.794265	0.802447	71.8408	80.6593	4
TUT1	64852	1128	540	691	338	off axis chromosomes	mono polar spindles	0.513102	0.502222	196.61	275.015	4
UNC50	25972	981	1152	1028	1241			0.787793	0.814466	91.0175	101.903	4
USPL1	10208	543	668	395	602	scattered chromosomes	multipolar spindles	0.592266	0.66414	152.438	97.2311	3
WDR25	79446	1242	1335	1266	1171			0.815232	0.718245	69.6714	74.91	3
WDR33	55339	497	375	524	334			0.806836	0.700993	90.4935	149.031	4
WIPF2	147179	258	324	263	345			0.765308	0.811919	77.9702	80.6764	4
WWTR1	25937	739	1013	766	1048			0.822416	0.812324	69.3781	82.1927	4
YRDC	79693	681	736	706	670			0.824775	0.747904	75.4456	76.2967	4
ZBTB11	27107	481	601	500	532			0.809629	0.736482	67.8717	68.761	3
ZBTB12	221527	608	731	655	798			0.81113	0.852471	85.3408	84.229	4
ZBTB17	7709	430	449	464	485			0.804517	0.828017	67.4474	62.8743	4
ZBTB9	221504	616	688	637	730			0.801652	0.800889	81.9535	80.0372	4
ZDHHC16	84287	1132	1350	1151	1408			0.791546	0.751007	80.8975	82.0642	4
ZFP36L2	678	453	552	475	577			0.821368	0.806314	77.9776	91.5587	4
ZMYND8	23613	930	1158	970	1264			0.830662	0.809227	79.0242	82.6612	4
ZNF85	7639	666	828	668	841			0.816493	0.837433	75.4764	80.9634	4
nontargeting_0_1	-1	184	242	202	269			0.809783	0.896694	84.5381	63.0219	3
nontargeting_0_2	-1	129	223	144	230			0.844961	0.865471	61.4772	65.7316	3
nontargeting_5_0	-1	394	642	425	718			0.804569	0.842679	74.6533	80.0359	4
nontargeting_5_1	-1	526	746	559	820			0.828897	0.847185	87.3628	73.4197	3
nontargeting_5_2	-1	210	380	237	433			0.866667	0.860526	67.2032	82.1388	4
nontargeting_5_3	-1	173	217	196	244			0.843931	0.875576	68.577	73.6417	3
nontargeting_6_0	-1	522	694	559	776			0.833333	0.829971	80.2263	75.7596	3
nontargeting_6_2	-1	275	386	306	454			0.814545	0.821244	78.6224	77.5903	4
nontargeting_6_1	-1	109	133	135	132			0.889908	0.804511	80.7567	62.582	4
nontargeting_6_3	-1	281	356	312	392			0.836299	0.867978	77.6362	70.8262	3
nontargeting_7_0	-1	211	326	228	361			0.815166	0.843558	73.9059	75.3947	4
nontargeting_7_1	-1	193	300	219	361			0.865285	0.87	65.7584	67.5096	3
nontargeting_7_2	-1	402	584	423	665			0.828358	0.873288	78.9052	63.5752	4
nontargeting_7_3	-1	112	134	123	151			0.776786	0.843284	70.5327	65.3056	4
nontargeting_8_1	-1	331	379	323	430			0.81571	0.862797	79.2494	71.4083	3
nontargeting_8_3	-1	174	320	201	352			0.856322	0.88125	67.5416	67.8814	3
nontargeting_8_0	-1	377	561	379	641			0.803714	0.87344	65.7975	74.2981	3
nontargeting_8_2	-1	412	490	468	539			0.842233	0.871429	77.8544	66.1234	4
nontargeting_9_2	-1	87	113	102	119			0.896552	0.831858	83.4994	60.8399	4
nontargeting_9_3	-1	221	384	232	439			0.850679	0.861979	71.5294	67.7828	4
nontargeting_9_0	-1	513	757	569	872			0.847953	0.871863	73.1169	73.6279	4
nontargeting_9_1	-1	1073	1400	1116	1529			0.810811	0.851429	74.8727	75.8745	4
nontargeting_0_0	-1	219	311	232	353			0.826484	0.836013	80.2481	72.8893	3
nontargeting_0_3	-1	309	429	329	482			0.81877	0.874126	70.5841	70.174	3
nontargeting_10_0	-1	632	913	698	997			0.848101	0.855422	72.7974	78.2014	4
nontargeting_10_1	-1	382	618	432	686			0.861257	0.875405	75.7271	80.786	4
nontargeting_10_2	-1	144	263	151	302			0.833333	0.897338	84.0101	75.1957	3
nontargeting_10_3	-1	60	77	62	88			0.883333	0.87013	67.3964	63.0604	4
nontargeting_11_0	-1	216	344	248	378			0.87037	0.840116	67.7901	73.3785	3
nontargeting_11_3	-1	316	454	331	519			0.81962	0.889868	74.0286	72.0783	3
nontargeting_11_1	-1	371	482	380	521			0.816712	0.834025	83.664	79.6265	3
nontargeting_11_2	-1	261	400	271	433			0.816092	0.8775	71.2409	77.555	4
nontargeting_12_0	-1	396	571	424	669			0.835859	0.8669	80.6838	79.9338	4
nontargeting_12_3	-1	188	287	208	341			0.840426	0.867596	74.127	76.9386	4
nontargeting_1_1	-1	164	225	176	258			0.841463	0.866667	81.2747	68.1556	3
nontargeting_1_2	-1	130	225	159	293			0.846154	0.902222	72.9772	68.7046	4
nontargeting_1_0	-1	261	426	283	503			0.83908	0.866197	74.0446	73.0006	4
nontargeting_1_3	-1	452	635	487	732			0.840708	0.855118	82.1763	75.6008	3
nontargeting_2_1	-1	326	395	320	434			0.797546	0.840506	66.9248	73.7039	3
nontargeting_2_2	-1	115	172	128	181			0.904348	0.802326	65.5862	68.1431	3
nontargeting_2_0	-1	401	545	437	632			0.860349	0.87156	72.2489	68.2094	4
nontargeting_2_3	-1	302	410	323	466			0.821192	0.846341	71.2977	70.5973	3
nontargeting_3_2	-1	612	768	648	917			0.812092	0.888021	73.8517	71.7105	3
nontargeting_3_3	-1	214	241	231	296			0.869159	0.879668	72.4894	73.3963	3
nontargeting_3_0	-1	498	670	553	768			0.827309	0.864179	74.5765	69.7073	4
nontargeting_3_1	-1	424	580	470	664			0.849057	0.87069	70.426	73.7612	3
nontargeting_4_1	-1	258	434	281	481			0.837209	0.83871	72.6243	67.1482	4
nontargeting_4_3	-1	311	474	371	522			0.839228	0.85865	73.9481	77.1766	4
nontargeting_4_0	-1	216	325	237	352			0.837963	0.864615	76.2241	75.5635	4
nontargeting_4_2	-1	287	388	302	457			0.836237	0.871134	75.7933	75.5539	4

### Sheet: Extacted image features
Data S3. Secondary screen extracted image features.
Feature	Analogous CellProfiler feature	Description	Feature transformation	Used by interphase/mitotic cell support vector classifier
nucleus_mcherry_int	Intensity_IntegratedIntensity	The sum of H2B-mCherry channel intensity values within the segmented nucleus		TRUE
nucleus_mcherry_mean	Intensity_MeanIntensity	The mean of H2B-mCherry channel intensity values within the segmented nucleus
nucleus_mcherry_std	Intensity_StdIntensity	The standard deviation of H2B-mCherry channel intensity values within the segmented nucleus
nucleus_mcherry_max	Intensity_MaxIntensity	The maximum of H2B-mCherry channel intensity values within the segmented nucleus		TRUE
nucleus_mcherry_min	Intensity_MinIntensity	The minimum of H2B-mCherry channel intensity values within the segmented nucleus		TRUE
nucleus_mcherry_mass_displacement	Intensity_MassDisplacement	The euclidean distance between the segmented nucleus's geometric centroid and the H2B-mCherry channel intensity weighted centroid (e.g., center of gravity of the H2B-mCherry channel intensity values).		TRUE
nucleus_mcherry_lower_quartile	Intensity_LowerQuatileIntensity	The first quartile (25th percentile) of H2B-mCherry channel intensity values within the segmented nucleus		TRUE
nucleus_mcherry_median	Intensity_MedianIntensity	The median of H2B-mCherry channel intensity values within the segmented nucleus		TRUE
nucleus_mcherry_mad	Intensity_MADIntensity	The median absolute deviation of H2B-mCherry channel intensity values within the segmented nucleus		TRUE
nucleus_mcherry_upper_quartile	Intensity_UpperQuartileIntensity	The third quartile (75th percentile) of H2B-mCherry channel intensity values within the segmented nucleus		TRUE
nucleus_mcherry_int_edge	Intensity_IntegratedIntensityEdge	The sum of H2B-mCherry channel intensity values within pixels bordering the edge of the segmented nucleus. Edge is defined with connectivity of 2 (includes pixels diagonally-adjacent to the edge).		TRUE
nucleus_mcherry_mean_edge	Intensity_MeanIntensityEdge	The mean of H2B-mCherry channel intensity values within pixels bordering the edge of the segmented nucleus. Edge is defined with connectivity of 2 (includes pixels diagonally-adjacent to the edge).
nucleus_mcherry_std_edge	Intensity_StdIntensityEdge	The standard deviation of H2B-mCherry channel intensity values within pixels bordering the edge of the segmented nucleus. Edge is defined with connectivity of 2 (includes pixels diagonally-adjacent to the edge).		TRUE
nucleus_mcherry_max_edge	Intensity_MaxIntensityEdge	The maximum of H2B-mCherry channel intensity values within pixels bordering the edge of the segmented nucleus. Edge is defined with connectivity of 2 (includes pixels diagonally-adjacent to the edge).		TRUE
nucleus_mcherry_min_edge	Intensity_MinIntensityEdge	The minimum of H2B-mCherry channel intensity values within pixels bordering the edge of the segmented nucleus. Edge is defined with connectivity of 2 (includes pixels diagonally-adjacent to the edge).
nucleus_mcherry_center_mass_r	Location_CenterMassIntensity_Y	The row coordinate relative to the segmented nucleus's bounding box corresponding to the center of mass of H2B-mCherry channel intensity values.		TRUE
nucleus_mcherry_center_mass_c	Location_CenterMassIntensity_X	The column coordinate relative to the segmented nucleus's bounding box corresponding to the center of mass of H2B-mCherry channel intensity values.		TRUE
nucleus_mcherry_max_location_r	Location_MaxIntensity_Y	The row coordinate relative to the segmented nucleus's bounding box corresponding to the pixel containing the maximum of H2B-mCherry channel intensity values.		TRUE
nucleus_mcherry_max_location_c	Location_MaxIntensity_X	The column coordinate relative to the segmented nucleus's bounding box corresponding to the pixel containing the maximum of H2B-mCherry channel intensity values.		TRUE
nucleus_mcherry_weighted_hu_moments_0		First Hu Moment (translation, scale, rotation invariant) of H2B-mCherry channel intensity within the segmented nucleus	-sign(feature)*log10(abs(feature))
nucleus_mcherry_weighted_hu_moments_1		Second Hu Moment (translation, scale, rotation invariant) of H2B-mCherry channel intensity within the segmented nucleus	-sign(feature)*log10(abs(feature))	TRUE
nucleus_mcherry_weighted_hu_moments_2		Third Hu Moment (translation, scale, rotation invariant) of H2B-mCherry channel intensity within the segmented nucleus	-sign(feature)*log10(abs(feature))	TRUE
nucleus_mcherry_weighted_hu_moments_3		Fourth Hu Moment (translation, scale, rotation invariant) of H2B-mCherry channel intensity within the segmented nucleus	-sign(feature)*log10(abs(feature))	TRUE
nucleus_mcherry_weighted_hu_moments_4		Fifth Hu Moment (translation, scale, rotation invariant) of H2B-mCherry channel intensity within the segmented nucleus	-sign(feature)*log10(abs(feature))
nucleus_mcherry_weighted_hu_moments_5		Sixth Hu Moment (translation, scale, rotation invariant) of H2B-mCherry channel intensity within the segmented nucleus	-sign(feature)*log10(abs(feature))
nucleus_mcherry_weighted_hu_moments_6		Seventh Hu Moment (translation, scale, rotation invariant) of H2B-mCherry channel intensity within the segmented nucleus	-sign(feature)*log10(abs(feature))
nucleus_mcherry_pftas_0		Parameter-free threshold adjacency statistic 1, a measure of H2B-mCherry channel intensity texture within the segmented nucleus, as defined in the Mahotas python package (see also Coehlo, et al.)
nucleus_mcherry_pftas_1		Parameter-free threshold adjacency statistic 2, a measure of H2B-mCherry channel intensity texture within the segmented nucleus, as defined in the Mahotas python package (see also Coehlo, et al.)		TRUE
nucleus_mcherry_pftas_2		Parameter-free threshold adjacency statistic 3, a measure of H2B-mCherry channel intensity texture within the segmented nucleus, as defined in the Mahotas python package (see also Coehlo, et al.)		TRUE
nucleus_mcherry_pftas_3		Parameter-free threshold adjacency statistic 4, a measure of H2B-mCherry channel intensity texture within the segmented nucleus, as defined in the Mahotas python package (see also Coehlo, et al.)		TRUE
nucleus_mcherry_pftas_4		Parameter-free threshold adjacency statistic 5, a measure of H2B-mCherry channel intensity texture within the segmented nucleus, as defined in the Mahotas python package (see also Coehlo, et al.)		TRUE
nucleus_mcherry_pftas_5		Parameter-free threshold adjacency statistic 6, a measure of H2B-mCherry channel intensity texture within the segmented nucleus, as defined in the Mahotas python package (see also Coehlo, et al.)		TRUE
nucleus_mcherry_pftas_6		Parameter-free threshold adjacency statistic 7, a measure of H2B-mCherry channel intensity texture within the segmented nucleus, as defined in the Mahotas python package (see also Coehlo, et al.)		TRUE
nucleus_mcherry_pftas_7		Parameter-free threshold adjacency statistic 8, a measure of H2B-mCherry channel intensity texture within the segmented nucleus, as defined in the Mahotas python package (see also Coehlo, et al.)		TRUE
nucleus_mcherry_pftas_8		Parameter-free threshold adjacency statistic 9, a measure of H2B-mCherry channel intensity texture within the segmented nucleus, as defined in the Mahotas python package (see also Coehlo, et al.)		TRUE
nucleus_mcherry_pftas_9		Parameter-free threshold adjacency statistic 10, a measure of H2B-mCherry channel intensity texture within the segmented nucleus, as defined in the Mahotas python package (see also Coehlo, et al.)
nucleus_mcherry_pftas_10		Parameter-free threshold adjacency statistic 11, a measure of H2B-mCherry channel intensity texture within the segmented nucleus, as defined in the Mahotas python package (see also Coehlo, et al.)
nucleus_mcherry_pftas_11		Parameter-free threshold adjacency statistic 12, a measure of H2B-mCherry channel intensity texture within the segmented nucleus, as defined in the Mahotas python package (see also Coehlo, et al.)
nucleus_mcherry_pftas_12		Parameter-free threshold adjacency statistic 13, a measure of H2B-mCherry channel intensity texture within the segmented nucleus, as defined in the Mahotas python package (see also Coehlo, et al.)		TRUE
nucleus_mcherry_pftas_13		Parameter-free threshold adjacency statistic 14, a measure of H2B-mCherry channel intensity texture within the segmented nucleus, as defined in the Mahotas python package (see also Coehlo, et al.)		TRUE
nucleus_mcherry_pftas_14		Parameter-free threshold adjacency statistic 15, a measure of H2B-mCherry channel intensity texture within the segmented nucleus, as defined in the Mahotas python package (see also Coehlo, et al.)		TRUE
nucleus_mcherry_pftas_15		Parameter-free threshold adjacency statistic 16, a measure of H2B-mCherry channel intensity texture within the segmented nucleus, as defined in the Mahotas python package (see also Coehlo, et al.)		TRUE
nucleus_mcherry_pftas_16		Parameter-free threshold adjacency statistic 17, a measure of H2B-mCherry channel intensity texture within the segmented nucleus, as defined in the Mahotas python package (see also Coehlo, et al.)		TRUE
nucleus_mcherry_pftas_17		Parameter-free threshold adjacency statistic 18, a measure of H2B-mCherry channel intensity texture within the segmented nucleus, as defined in the Mahotas python package (see also Coehlo, et al.)		TRUE
nucleus_mcherry_pftas_18		Parameter-free threshold adjacency statistic 19, a measure of H2B-mCherry channel intensity texture within the segmented nucleus, as defined in the Mahotas python package (see also Coehlo, et al.)
nucleus_mcherry_pftas_19		Parameter-free threshold adjacency statistic 20, a measure of H2B-mCherry channel intensity texture within the segmented nucleus, as defined in the Mahotas python package (see also Coehlo, et al.)		TRUE
nucleus_mcherry_pftas_20		Parameter-free threshold adjacency statistic 21, a measure of H2B-mCherry channel intensity texture within the segmented nucleus, as defined in the Mahotas python package (see also Coehlo, et al.)		TRUE
nucleus_mcherry_pftas_21		Parameter-free threshold adjacency statistic 22, a measure of H2B-mCherry channel intensity texture within the segmented nucleus, as defined in the Mahotas python package (see also Coehlo, et al.)		TRUE
nucleus_mcherry_pftas_22		Parameter-free threshold adjacency statistic 23, a measure of H2B-mCherry channel intensity texture within the segmented nucleus, as defined in the Mahotas python package (see also Coehlo, et al.)		TRUE
nucleus_mcherry_pftas_23		Parameter-free threshold adjacency statistic 24, a measure of H2B-mCherry channel intensity texture within the segmented nucleus, as defined in the Mahotas python package (see also Coehlo, et al.)		TRUE
nucleus_mcherry_pftas_24		Parameter-free threshold adjacency statistic 25, a measure of H2B-mCherry channel intensity texture within the segmented nucleus, as defined in the Mahotas python package (see also Coehlo, et al.)		TRUE
nucleus_mcherry_pftas_25		Parameter-free threshold adjacency statistic 26, a measure of H2B-mCherry channel intensity texture within the segmented nucleus, as defined in the Mahotas python package (see also Coehlo, et al.)		TRUE
nucleus_mcherry_pftas_26		Parameter-free threshold adjacency statistic 27, a measure of H2B-mCherry channel intensity texture within the segmented nucleus, as defined in the Mahotas python package (see also Coehlo, et al.)		TRUE
nucleus_mcherry_pftas_27		Parameter-free threshold adjacency statistic 28, a measure of H2B-mCherry channel intensity texture within the segmented nucleus, as defined in the Mahotas python package (see also Coehlo, et al.)		TRUE
nucleus_mcherry_pftas_28		Parameter-free threshold adjacency statistic 29, a measure of H2B-mCherry channel intensity texture within the segmented nucleus, as defined in the Mahotas python package (see also Coehlo, et al.)		TRUE
nucleus_mcherry_pftas_29		Parameter-free threshold adjacency statistic 30, a measure of H2B-mCherry channel intensity texture within the segmented nucleus, as defined in the Mahotas python package (see also Coehlo, et al.)		TRUE
nucleus_mcherry_pftas_30		Parameter-free threshold adjacency statistic 31, a measure of H2B-mCherry channel intensity texture within the segmented nucleus, as defined in the Mahotas python package (see also Coehlo, et al.)		TRUE
nucleus_mcherry_pftas_31		Parameter-free threshold adjacency statistic 32, a measure of H2B-mCherry channel intensity texture within the segmented nucleus, as defined in the Mahotas python package (see also Coehlo, et al.)		TRUE
nucleus_mcherry_pftas_32		Parameter-free threshold adjacency statistic 33, a measure of H2B-mCherry channel intensity texture within the segmented nucleus, as defined in the Mahotas python package (see also Coehlo, et al.)		TRUE
nucleus_mcherry_pftas_33		Parameter-free threshold adjacency statistic 34, a measure of H2B-mCherry channel intensity texture within the segmented nucleus, as defined in the Mahotas python package (see also Coehlo, et al.)		TRUE
nucleus_mcherry_pftas_34		Parameter-free threshold adjacency statistic 35, a measure of H2B-mCherry channel intensity texture within the segmented nucleus, as defined in the Mahotas python package (see also Coehlo, et al.)		TRUE
nucleus_mcherry_pftas_35		Parameter-free threshold adjacency statistic 36, a measure of H2B-mCherry channel intensity texture within the segmented nucleus, as defined in the Mahotas python package (see also Coehlo, et al.)		TRUE
nucleus_mcherry_pftas_36		Parameter-free threshold adjacency statistic 37, a measure of H2B-mCherry channel intensity texture within the segmented nucleus, as defined in the Mahotas python package (see also Coehlo, et al.)		TRUE
nucleus_mcherry_pftas_37		Parameter-free threshold adjacency statistic 38, a measure of H2B-mCherry channel intensity texture within the segmented nucleus, as defined in the Mahotas python package (see also Coehlo, et al.)		TRUE
nucleus_mcherry_pftas_38		Parameter-free threshold adjacency statistic 39, a measure of H2B-mCherry channel intensity texture within the segmented nucleus, as defined in the Mahotas python package (see also Coehlo, et al.)		TRUE
nucleus_mcherry_pftas_39		Parameter-free threshold adjacency statistic 40, a measure of H2B-mCherry channel intensity texture within the segmented nucleus, as defined in the Mahotas python package (see also Coehlo, et al.)		TRUE
nucleus_mcherry_pftas_40		Parameter-free threshold adjacency statistic 41, a measure of H2B-mCherry channel intensity texture within the segmented nucleus, as defined in the Mahotas python package (see also Coehlo, et al.)		TRUE
nucleus_mcherry_pftas_41		Parameter-free threshold adjacency statistic 42, a measure of H2B-mCherry channel intensity texture within the segmented nucleus, as defined in the Mahotas python package (see also Coehlo, et al.)		TRUE
nucleus_mcherry_pftas_42		Parameter-free threshold adjacency statistic 43, a measure of H2B-mCherry channel intensity texture within the segmented nucleus, as defined in the Mahotas python package (see also Coehlo, et al.)		TRUE
nucleus_mcherry_pftas_43		Parameter-free threshold adjacency statistic 44, a measure of H2B-mCherry channel intensity texture within the segmented nucleus, as defined in the Mahotas python package (see also Coehlo, et al.)		TRUE
nucleus_mcherry_pftas_44		Parameter-free threshold adjacency statistic 45, a measure of H2B-mCherry channel intensity texture within the segmented nucleus, as defined in the Mahotas python package (see also Coehlo, et al.)		TRUE
nucleus_mcherry_pftas_45		Parameter-free threshold adjacency statistic 46, a measure of H2B-mCherry channel intensity texture within the segmented nucleus, as defined in the Mahotas python package (see also Coehlo, et al.)		TRUE
nucleus_mcherry_pftas_46		Parameter-free threshold adjacency statistic 47, a measure of H2B-mCherry channel intensity texture within the segmented nucleus, as defined in the Mahotas python package (see also Coehlo, et al.)		TRUE
nucleus_mcherry_pftas_47		Parameter-free threshold adjacency statistic 48, a measure of H2B-mCherry channel intensity texture within the segmented nucleus, as defined in the Mahotas python package (see also Coehlo, et al.)		TRUE
nucleus_mcherry_pftas_48		Parameter-free threshold adjacency statistic 49, a measure of H2B-mCherry channel intensity texture within the segmented nucleus, as defined in the Mahotas python package (see also Coehlo, et al.)		TRUE
nucleus_mcherry_pftas_49		Parameter-free threshold adjacency statistic 50, a measure of H2B-mCherry channel intensity texture within the segmented nucleus, as defined in the Mahotas python package (see also Coehlo, et al.)		TRUE
nucleus_mcherry_pftas_50		Parameter-free threshold adjacency statistic 51, a measure of H2B-mCherry channel intensity texture within the segmented nucleus, as defined in the Mahotas python package (see also Coehlo, et al.)		TRUE
nucleus_mcherry_pftas_51		Parameter-free threshold adjacency statistic 52, a measure of H2B-mCherry channel intensity texture within the segmented nucleus, as defined in the Mahotas python package (see also Coehlo, et al.)		TRUE
nucleus_mcherry_pftas_52		Parameter-free threshold adjacency statistic 53, a measure of H2B-mCherry channel intensity texture within the segmented nucleus, as defined in the Mahotas python package (see also Coehlo, et al.)		TRUE
nucleus_mcherry_pftas_53		Parameter-free threshold adjacency statistic 54, a measure of H2B-mCherry channel intensity texture within the segmented nucleus, as defined in the Mahotas python package (see also Coehlo, et al.)		TRUE
nucleus_mcherry_haralick_5_0	Texture_AnguarSecondMoment_{channel}_5	Haralick texture feature 1 (angular second moment) of H2B-mCherry channel intensity within the segmented nucleus, scale of 5 pixels averaged across all directions	log10(feature)
nucleus_mcherry_haralick_5_1	Texture_Contrast_{channel}_5	Haralick texture feature 2 (contrast) of H2B-mCherry channel intensity within the segmented nucleus, scale of 5 pixels averaged across all directions	log10(feature)	TRUE
nucleus_mcherry_haralick_5_2	Texture_Correlation_{channel}_5	Haralick texture feature 3 (correlation) of H2B-mCherry channel intensity within the segmented nucleus, scale of 5 pixels averaged across all directions		TRUE
nucleus_mcherry_haralick_5_3	Texture_Variance_{channel}_5	Haralick texture feature 4 (sum of squares variance) of H2B-mCherry channel intensity within the segmented nucleus, scale of 5 pixels averaged across all directions	log10(feature)
nucleus_mcherry_haralick_5_4	Texture_InverseDifferenceMoment_{channel}_5	Haralick texture feature 5 (inverse difference moment) of H2B-mCherry channel intensity within the segmented nucleus, scale of 5 pixels averaged across all directions
nucleus_mcherry_haralick_5_5	Texture_SumAverage_{channel}_5	Haralick texture feature 6 (sum average) of H2B-mCherry channel intensity within the segmented nucleus, scale of 5 pixels averaged across all directions
nucleus_mcherry_haralick_5_6	Texture_SumVariance_{channel}_5	Haralick texture feature 7 (sum variance) of H2B-mCherry channel intensity within the segmented nucleus, scale of 5 pixels averaged across all directions	log10(feature)
nucleus_mcherry_haralick_5_7	Texture_SumEntropy_{channel}_5	Haralick texture feature 8 (sum entropy) of H2B-mCherry channel intensity within the segmented nucleus, scale of 5 pixels averaged across all directions
nucleus_mcherry_haralick_5_8	Texture_Entropy_{channel}_5	Haralick texture feature 9 (entropy) of H2B-mCherry channel intensity within the segmented nucleus, scale of 5 pixels averaged across all directions
nucleus_mcherry_haralick_5_9	Texture_DifferenceVariance_{channel}_5	Haralick texture feature 10 (difference variance) of H2B-mCherry channel intensity within the segmented nucleus, scale of 5 pixels averaged across all directions
nucleus_mcherry_haralick_5_10	Texture_DifferenceEntropy_{channel}_5	Haralick texture feature 11 (difference entropy) of H2B-mCherry channel intensity within the segmented nucleus, scale of 5 pixels averaged across all directions
nucleus_mcherry_haralick_5_11	Texture_InfoMeas1_{channel}_5	Haralick texture feature 12 (information measure of correlation 1) of H2B-mCherry channel intensity within the segmented nucleus, scale of 5 pixels averaged across all directions		TRUE
nucleus_mcherry_haralick_5_12	Texture_InfoMeas2_{channel}_5	Haralick texture feature 13 (information measure of correlation 2) of H2B-mCherry channel intensity within the segmented nucleus, scale of 5 pixels averaged across all directions
nucleus_area	AreaShape_Area	The 2D surface area of the segmented nucleus		TRUE
nucleus_perimeter	AreaShape_Perimeter	The perimeter of the segmented nucleus		TRUE
nucleus_form_factor	AreaShape_FormFactor	The ratio of the segmented nucleus's area to the area of a circle with the same perimeter as the nucleus; equivalent to the isoperimetric quotient.		TRUE
nucleus_solidity	AreaShape_Solidity	Ratio of the segmented nucleus's area to the area of the convex hull of the nucleus.		TRUE
nucleus_extent	AreaShape_Extent	The ratio of the segmented nucleus's area to the area of the corresponding bounding box		TRUE
nucleus_euler_number	AreaShape_EulerNumber	The number of disconnected components making up the segmented nucleus, minus the number of holes within the components
nucleus_eccentricity	AreaShape_Eccentricity	Eccentricity of the ellipse that has the same second-moments as the segmented nucleus. The eccentricity is the ratio of the focal distance of the ellipse (distance between focal points) over the major axis length.		TRUE
nucleus_major_axis	AreaShape_MajorAxisLength	The major axis length of the ellipse that has the same second-moments as the segmented nucleus		TRUE
nucleus_minor_axis	AreaShape_MinorAxisLength	The minor axis length of the ellipse that has the same second-moments as the segmented nucleus		TRUE
nucleus_orientation	AreaShape_Orientation	The angle between the horizontal axis and the major axis of the ellipse that has the same second-moments as the segmented nucleus
nucleus_compactness	AreaShape_Compactness	The mean squared distance of all pixels within the segmented nucleus to its centroid, normalized by the total nucleus area.		TRUE
nucleus_centroid_r	Location_Center_Y	The row coordinate relative to the segmented nucleus's bounding box corresponding to the centroid of the nucleus.
nucleus_centroid_c	Location_Center_X	The column coordinate relative to the segmented nucleus's bounding box corresponding to the centroid of the nucleus.
nucleus_max_radius	AreaShape_MaximumRadius	The maximum distance from any pixel inside the segmented nucleus to the closest pixel outside
nucleus_median_radius	AreaShape_MedianRadius	The median distance from any pixel inside the segmented nucleus to the closest pixel outside
nucleus_mean_radius	AreaShape_MeanRadius	The mean distance from any pixel inside the segmented nucleus to the closest pixel outside
nucleus_hu_moments_0	AreaShape_HuMoment_0	First Hu Moment (translation, scale, rotation invariant) of the segmented nucleus	-sign(feature)*log10(abs(feature))
nucleus_hu_moments_1	AreaShape_HuMoment_1	Second Hu Moment (translation, scale, rotation invariant) of the segmented nucleus	-sign(feature)*log10(abs(feature))
nucleus_hu_moments_2	AreaShape_HuMoment_2	Third Hu Moment (translation, scale, rotation invariant) of the segmented nucleus	-sign(feature)*log10(abs(feature))	TRUE
nucleus_hu_moments_3	AreaShape_HuMoment_3	Fourth Hu Moment (translation, scale, rotation invariant) of the segmented nucleus	-sign(feature)*log10(abs(feature))	TRUE
nucleus_hu_moments_4	AreaShape_HuMoment_4	Fifth Hu Moment (translation, scale, rotation invariant) of the segmented nucleus	-sign(feature)*log10(abs(feature))
nucleus_hu_moments_5	AreaShape_HuMoment_5	Sixth Hu Moment (translation, scale, rotation invariant) of the segmented nucleus	-sign(feature)*log10(abs(feature))
nucleus_hu_moments_6	AreaShape_HuMoment_6	Seventh Hu Moment (translation, scale, rotation invariant) of the segmented nucleus	-sign(feature)*log10(abs(feature))
