## Supplementary material for "The phenotypic landscape of essential human genes": Data S4

### Sheet: Cell lines used in this study
Data S4. Cell lines used in this study.
Name	Description	cas9 Target sequence	Source	Parental	Days of cas9 induction for analysis
HEK293FT	For screen lentivirus production	NA	Thermo Fisher Scientific, cat. no. R70007	NA	NA
HEK293T	For Lentivirus production	NA	Cheeseman Lab stock	NA	NA
HEK293GP	For Retrovirus production	NA	Cheeseman Lab stock	NA	NA
HeLa	Parental	NA	Cheeseman Lab stock	NA	NA
A7	Dox-inducible Cas9 (primary screen)	NA	This study	HeLa	NA
cTT20	Dox-inducible Cas9	NA	McKinley et al 2015	HeLa	NA
cKC556	H2BmCherry, Dox-inducible Cas9 (secondary screen)	NA	This study	A7	NA
cKC366	H2BmCherry, Dox-inducible Cas9	NA	This study	cTT20	NA
cKC645	EGFP-C7orf26	NA	This study	HeLa	NA
cKC676	EGFP-LIN52	NA	This study	HeLa	NA
cKC581	Inducible control-guide HS1	GCCGATGGTGAAGTGGTAAG	This study	cKC366	4 or 5
cKC583	Inducible knock out for KANSL3	AGGGTTGACTCAGAGCATGG	This study	cKC366	4
cKC586	Inducible knock out for PCBP1	GAAAGCCTTAAAGATGGCAT	This study	cKC366	4
cKC588	Inducible knock out for KANSL1	CGAGTGTGCCACCCCAGCGG	This study	cKC366	4
cKC590	Inducible knock out for TUT1	GACCCTGAGCCCAGCAGCGG	This study	cKC366	4
cKC592	Inducible knock out for PAXBP1	GGATGTTCCGAAAGGCCCGG	This study	cKC366	4
cKC593	Inducible knock out for MYBL2	GAAGTCTTGCTGGACCGAGG	This study	cKC366	4
cKC598	Inducible knock out for BRF2	CTGTTGGTAGTAGGCAACCG	This study	cKC366	4
cKC599	Inducible knock out for LRR1	AGGCTCCTTTAACCGAACAG	This study	cKC366	4
cKC600	Inducible knock out for ATP1A1	GATCTGGTGGAAGTAAAAGG	This study	cKC366	4
cKC601	Inducible knock out for ZBTB17	GGAGCAAGAGGAGCAAGAGG	This study	cKC366	4
cKC605	Inducible knock out for LENG8	CATCCGCACCGAGTTCACGG	This study	cKC366	4
cKC607	Inducible knock out for MMS22L	CCAGCCAATGTATATCCAAG	This study	cKC366	4
cKC608	Inducible knock out for RBM42	GAAGGATGGGAAGCGGCTGA	This study	cKC366	5
cKC609	Inducible knock out for RNPC3	GGACTTGCTGAAGTACTTCG	This study	cKC366	5
cKC610	Inducible knock out for RUVBL1	GGACCAGCTCAGCAATGCCC	This study	cKC366	4
cKC611	Inducible knock out for RUVBL2	GGAGCTCCAGAAACGCAAGG	This study	cKC366	4
cKC612	Inducible knock out for TCP1	ACAGAGTTGACTGGATAGCG	This study	cKC366	4
cKC613	Inducible knock out for TICRR	GACGCTGCTAGACTACCAGT	This study	cKC366	4
cKC618	Inducible knock out for WDR33	ATGTTGACAGCAGACCACGG	This study	cKC366	5
cKC619	Inducible knock out for KAT8	CCATACTTACAGTTAACCGG	This study	cKC366	5
cKC620	Inducible knock out for DHX9	GGAGTGGTTGAAGCTTACTC	This study	cKC366	5
cKC621	Inducible knock out for GAK	GAGACGGCAGAAGCACAGGA	This study	cKC366	5
cKC622	Inducible knock out for CLP1	GGGCCCACTACCATCACTCG	This study	cKC366	5
cKC623	Inducible knock out for TRAIP	GGTGTGGCCGCAGTGGATGG	This study	cKC366	4
cKC624	Inducible knock out for FOXD4L1	AGTAGGTGCCCTTGCCTGGG	This study	cKC366	5
cKC625	Inducible knock out for ISCU	AGATGCAATCAAGGCCGCCC	This study	cKC366	4
cKC627	Inducible knock out for AQP7	GTGTCCCTTGGCATGAACAC	This study	cKC366	5
cKC628	Inducible knock out for LIN52	AAGATGGCGTCTCCCACAGA	This study	cKC366	5
cKC673	Inducible knock out for LIN9	GGCTTATGGGAAAACCACGG	This study	cKC366	5
cKC674	Inducible knock out for LIN54	ACACCAGCTTTAAATAGTGG	This study	cKC366	5
koKM.C11.2	Inducible knock out for FOXM1	TGAGAATCAGTGGCCGACGG	McKinley and Cheeseman 2017	cTT20	4 or 5
koKM.B12.1	Inducible knock out for CENP-A	GCTTTCGGCTCCGGCGGCGC	McKinley and Cheeseman 2017	cTT20	5
koKM.E4.1	Inducible knock out for HJURP	TCAGCCGCTGCATGCGCCTC	McKinley and Cheeseman 2017	cTT20	5
koKM.G3.1	Inducible knock out for PCNA	GCTCTGCAGGTTTACACCGC	McKinley and Cheeseman 2017	cTT20	4
